# Aging represses lung tumorigenesis and alters tumor suppression

**DOI:** 10.1101/2024.05.28.596319

**Authors:** Emily G. Shuldiner, Saswati Karmakar, Min K. Tsai, Jess D. Hebert, Yuning J. Tang, Laura Andrejka, Minwei Wang, Colin R. Detrick, Hongchen Cai, Rui Tang, Dmitri A. Petrov, Monte M. Winslow

**Affiliations:** Department of Biology, Stanford University, Stanford, CA, USA; Department of Genetics, Stanford University School of Medicine, Stanford, CA, USA; Cancer Biology Program, Stanford University School of Medicine, Stanford, CA, USA; The Chan Zuckerberg BioHub, San Francisco, CA USA; Department of Pathology, Stanford University School of Medicine, Stanford, CA, USA

**Author notes:** Corresponding authors: Dmitri A. Petrov Monte M. Winslow.

## Abstract

Most cancers are diagnosed in persons over the age of sixty, but little is known about how age impacts tumorigenesis. While aging is accompanied by mutation accumulation — widely understood to contribute to cancer risk — it is also associated with numerous other cellular and molecular changes likely to impact tumorigenesis. Moreover, cancer incidence decreases in the oldest part of the population, suggesting that very old age may reduce carcinogenesis. Here we show that aging represses tumor initiation and growth in genetically engineered mouse models of human lung cancer. Moreover, aging dampens the impact of inactivating many, but not all, tumor suppressor genes with the impact of inactivating PTEN, a negative regulator of the PI3K/AKT pathway, weakened to a disproportionate extent. Single-cell transcriptomic analysis revealed that neoplastic cells from tumors in old mice retain many age-related transcriptomic changes, showing that age has an enduring impact that persists through oncogenic transformation. Furthermore, the consequences of PTEN inactivation were strikingly age-dependent, with PTEN deficiency reducing signatures of aging in cancer cells and the tumor microenvironment. Our findings suggest that the relationship between age and lung cancer incidence may reflect an integration of the competing effects of driver mutation accumulation and tumor suppressive effects of aging.
