## Supplemental Table 1 for "Aging represses lung tumorigenesis and alters tumor suppression"

### Sheet: Sheet1
Supplementary Table 1: sgRNA sequences and corresponding identifying sequences used in this study
Target gene	sgID sequence	sgRNA sequence	sgRNA name	Viral pool
Apc	AGGAGTCC	TTGAGCGTAGTTTCACTCCG	Apc#1	Lenti-sgRNAAging/Cre
Apc	GATTCTCG	AGATCCTTCCCGACTTCCGT	Apc#2	Lenti-sgRNAAging/Cre
Arid1a	ACAATGGC	ATGGGTCCCAGACTCCACAG	Arid1a#1	Lenti-sgRNAAging/Cre
Arid1a	TCGGATCT	CCTGCTGGCCATACGCACTG	Arid1a#2	Lenti-sgRNAAging/Cre
Arid1b	TTAGCCTG	CTAACGTTCATGGAAGAGAG	Arid1b#1	Lenti-sgRNAAging/Cre
Arid1b	AATCCGGT	CAGAGCAGCCCATACCCAGG	Arid1b#2	Lenti-sgRNAAging/Cre
Atm	CCTCAACA	CTTCTGTCTGGAGCTCTGTG	Atm#1	Lenti-sgRNAAging/Cre
Atm	TGACGTTC	GTATCTCAGCAACAGTGGCT	Atm#2	Lenti-sgRNAAging/Cre
Brca2	CGCTACTT	CTGAAAGGCGACTGGTCCAG	Brca2#1	Lenti-sgRNAAging/Cre
Brca2	CGACTAGT	GTACCCAAAGTCTCGTCAAG	Brca2#2	Lenti-sgRNAAging/Cre
Cdkn2a	GACCATAG	CGGTGCAGATTCGAACTGCG	Cdkn2a#1	Lenti-sgRNAAging/Cre
Cdkn2a	CACTGCTA	GCAGCTCTTCTGCTCAACTA	Cdkn2a#2	Lenti-sgRNAAging/Cre
Cdkn2c	CTGAACCT	AAAGAATGGCCGAGCCTTGG	Cdkn2c#1	Lenti-sgRNAAging/Cre
Cdkn2c	TGAGTGTC	TGGCGTCCGCAGCTGCCAGG	Cdkn2c_3	Lenti-sgRNAAging/Cre
Cmtr2	ACTGCATG	CCCACAGGAGAAGCTCTCCG	Cmtr2#1	Lenti-sgRNAAging/Cre
Cmtr2	CTAGTGAC	GTAAGCCACTCGATAATGAG	Cmtr2#2	Lenti-sgRNAAging/Cre
Dnmt3a	ACCGATTC	ATGATTGAATGGGCCCTCGG	Dnmt3a#1	Lenti-sgRNAAging/Cre
Dnmt3a	TCTGCCTT	CAGGCCGAATTGTGTCTTGG	Dnmt3a#2	Lenti-sgRNAAging/Cre
Fbxw7	GTCCATTC	ACGTTAGTGGGACATACAGG	Fbxw7#1	Lenti-sgRNAAging/Cre
Fbxw7	GTTATGGC	TGAACATGGTACAAGGCCAG	Fbxw7#2	Lenti-sgRNAAging/Cre
Kdm6a	GCAGCTAT	AATTCGTGCTGCAAGTCCAG	Kdm6a#1	Lenti-sgRNAAging/Cre
Kdm6a	GCTATACG	AGGTTGGATGCATCACACTG	Kdm6a#2	Lenti-sgRNAAging/Cre
Keap1	GAGAGGTA	TCAAATACGACTGCCCGCAG	Keap1#1	Lenti-sgRNAAging/Cre
Keap1	TTCCGAAG	GGTTCGGTTACCGTCCTGCG	Keap1#2	Lenti-sgRNAAging/Cre
Kmt2c	CAAGCTCA	TTCTACGCCAACAGAGACCA	Kmt2c#1	Lenti-sgRNAAging/Cre
Kmt2c	GTTGCAAG	AAGCACCCAGACAGCCTGTG	Kmt2c#2	Lenti-sgRNAAging/Cre
Lkb1	GCTCTAGT	CCACTCTCTGACCTACTCCG	Lkb1#1	Lenti-sgRNAAging/Cre
Lkb1	ACCTCTAC	GTGGTGGGCCGCAGTCACAA	Lkb1_4	Lenti-sgRNAAging/Cre
Nf1	ACGTGTGT	CCAAACGTAAAGCAGCAGTG	Nf1#1	Lenti-sgRNAAging/Cre
Nf1	AATTGCCG	CTTCAACAACTCCCTCGATG	Nf1#2	Lenti-sgRNAAging/Cre
Nf2	ACTCTACC	GCTTGGTATGCGGAGCACCG	Nf2#1	Lenti-sgRNAAging/Cre
Nf2	CGATAGCT	CGAGATGGAGTTCAACTGCG	Nf2#2	Lenti-sgRNAAging/Cre
Non-targeting	AGTTGCTC	GCGAGGTATTCGGCTCCGCG	NT1	Lenti-sgRNAAging/Cre, Lenti-sgPtenPool
Non-targeting	ACGTCGAA	GACGTAGCCTTCCGAAATAT	NT2	Lenti-sgRNAAging/Cre, Lenti-sgPtenPool
Non-targeting	CTAGGCTA	TCATGGCTGATGCAATGCGG	NT3	Lenti-sgRNAAging/Cre
Non-targeting	AATGCTGG	GATATTGCTGAAGAGCTTGG	NT4	Lenti-sgRNAAging/Cre
p53	CTACTCTC	GAAGTCACAGCACATGACGG	p53#1	Lenti-sgRNAAging/Cre
p53	ATACAGGC	AGGAGCTCCTGACACTCGGA	p53_4	Lenti-sgRNAAging/Cre
PCNA	ACAGTCGT	CCAACGTAGAAACCTTGCGG	Pcna#1	Lenti-sgRNAAging/Cre
PCNA	TCGCTATG	GAAACTTATCATCTTACCAAG	Pcna#2	Lenti-sgRNAAging/Cre
Pole	GAGCTTGA	TCCTGAGGAACAGTGGACGG	Pole#1	Lenti-sgRNAAging/Cre
Pole	ACGTACAG	CATTATGGTCACCTACAATG	Pole#2	Lenti-sgRNAAging/Cre
Pten	ATCGTTGG	CCTCCAATTCAGGACCCACG	Pten#1	Lenti-sgRNAAging/Cre, Lenti-sgPtenPool
Pten	ATCACGTG	TCACCTGGATTACAGACCCG	Pten#2	Lenti-sgRNAAging/Cre, Lenti-sgPtenPool
Rb1	GAGAACTC	TACGTTCAGAATCCACGGGA	Rb1#1	Lenti-sgRNAAging/Cre
Rb1	TCATGAGC	tcttacCAGGATTCCATCCA	Rb1_4	Lenti-sgRNAAging/Cre
Rbm10	ACCTTAGG	TGGGAACGAAAGCTCACCTG	Rbm10#1	Lenti-sgRNAAging/Cre
Rbm10	GCTCACTT	GTATTTCCTGAACAGATCCG	Rbm10_4	Lenti-sgRNAAging/Cre
Rnf43	AACACAGG	GTAGACGAGCCCGAGCCGAG	Rnf43#1	Lenti-sgRNAAging/Cre
Rnf43	ACGGAACA	TAGACAGATGGCACACACGG	Rnf43#2	Lenti-sgRNAAging/Cre
Setd2	TGGTCCTT	CCGTCTCCTTCACTTAACTG	Setd2#1	Lenti-sgRNAAging/Cre
Setd2	TTGCATCG	TCTCTAATCCATCTTCCCAG	Setd2_V4	Lenti-sgRNAAging/Cre
Smad4	GCAATGCT	AGACGGGCATAGATCACATG	Smad4#1	Lenti-sgRNAAging/Cre
Smad4	GAGGTGTT	GATGTGTCATAGACAAGGTG	Smad4#2	Lenti-sgRNAAging/Cre
Smarca4	ACAATCCG	GGGATGCAGGTCTTACCATG	Smarca4#1	Lenti-sgRNAAging/Cre
Smarca4	TGGTTCCA	CGGAGGAATCAGCTTCTGTG	Smarca4#2	Lenti-sgRNAAging/Cre
Stag2	GCAACAAG	CGAGTCCTACAAGCATGACC	Stag2#1	Lenti-sgRNAAging/Cre
Stag2	CCTGAATC	GGTCAAGAAGCGCTATGTCC	Stag2#2	Lenti-sgRNAAging/Cre
Pten	ACCTGCAA	TGTGCATATTTATTGCATCG	Pten#3	Lenti-sgPtenPool
